# Sex-specific modifications of gametogenesis in natural and lab-bred *Fundulus* spp. hybrids

**DOI:** 10.1101/2025.11.26.690728

**Authors:** Dmitrij Dedukh, Ksenia Obidena, Zuzana Majtanova, Pascale Ouellette, Alexandre-James Roussel, Marianna E. Horn, Karel Janko, Anne C. Dalziel, Anne-Marie Dion-Côté

## Abstract

Successful interspecific hybridization can be limited by a variety of reproductive barriers, including the emergence of asexual lineages which, while relatively rare in animals, is an example of a strong post zygotic barrier. In vertebrates, asexual reproduction typically arises through gametogenic alterations such as premeiotic genome endoreplication or meiotic failure, yet the relative frequency of and conditions leading to these alterations remain poorly understood. Here, we investigate natural, all female clonal hybrid lineages and laboratory-bred hybrids of both sexes between two North American killifishes, the Banded Killifish (*Fundulus diaphanus*) and Common Killifish (*F. heteroclitus*), to determine the mechanisms underlying and maintaining the emergence of asexual reproduction. By combining cytogenetic, molecular, and gametogenetic analyses, we show that all natural and some lab-bred F1 hybrid females can produce diploid and tetraploid oocytes, with natural hybrids producing a higher proportion of tetraploid eggs. In diploid oocytes, we observed both bivalents and univalents. In contrast, tetraploid oocytes exclusively formed bivalents with normal crossover formation, consistent with premeiotic genome endoreplication restoring proper meiotic pairing and facilitating clonal reproduction. Wild and lab-bred hybrid males do not undergo premeiotic genome duplication and exhibit extensive chromosomal mispairing, leading to aberrant meiotic divisions, elevated apoptosis, and decreased fertility or sterility. Together, these findings highlight sex-specific differences in gametogenesis, paralleling patterns observed in other systems, and emphasize the relative ease with which asexual reproduction can arise in hybrid females, in contrast to the sterility commonly observed in hybrid males.
