## Supplementary table for "Sex-specific modifications of gametogenesis in natural and lab-bred *Fundulus* spp. hybrids"

### Sheet: List1
IDs	Genotype	Sex	Total number of pachytene meiocytes	# endoreplicated (48 bivalents)	%	# bivalents	# pairs unpaired
							0	1	2	3	4	5	6	7	8	# counted cells	% properly aligned diplo	Sum
dh10_smr20_20824_sycp	DH	female	27	0	0	18-24	3	3	5	5	5	4	2	0	0	27	11.1111	0 to 12
dh14f_40824_SYCP_p1	DH	female	46	0	0	19-24	5	14	12	8	4	3	0	0	0	46	10.8696	0 to 10
dh5f_40824_sycp_p1	DH	female	32	1	0.03125	16-22	0	0	3	6	6	5	6	3	2	31	0	4 to 16
dh7f_smr20_20824_sycp_p2	DH	female	28	1	0.0357143	18-24	3	8	6	5	3	2	0	0	0	27	11.1111	0-10
hd10f_30824_sycp_p1	DH	female	32	7	0.21875	18-23	0	2	7	8	4	1	3	0	0	25	0	2 to 12
hd3f_smr20_30824_sycp_p1	DH	female	19	0	0	20-24	3	6	5	3	2	0	0	0	0	19	15.7895	0 to 8
hd4f_smr20_30824_sycp_p2	DH	female	30	1	0.0333333	20-24	4	8	8	7	2	0	0	0	0	29	13.7931	0-8
hd5f_smr20_30824_sycp_p2	DH	female	19	0	0	20-24 (22)	1	3	6	7	2	0	0	0	0	19	5.26316	0-8
hd9f_30824_sycp_p1	DH	female	35	0	0	20-24 (20)	3	8	12	6	6	0	0	0	0	35	8.57143	0-8
hd5F_50824_sycp_p1	DH	female	35	4	0.114286	18-21	0	1	4	6	9	7	4	0	0	31	0	6 to 12
dh12m_40824_sycp_p1	DH	male	39	0	0	16-24	2	5	6	5	7	6	4	2	2	39	5.12821	0 to 16
hd1M_smr20_30824_sycp_p2	DH	male	9	0	0	20-22	0	0	1	3	5	0	0	0	0	9	0	2 to 8
hd10m_40824_mlh	DH	male	24	0	0	18-22	0	3	8	6	3	2	2	0	0	24	0	2 to 12
smr20_1_10824_sycp_p3	DH	male	30	0	0	16-22	0	0	0	6	7	11	3	3	0	30	0	16 to 8
smr20_3_10824_sycp_p3	DH	male	21	0	0	20-24	1	6	9	2	3	0	0	0	0	21	4.7619	0 to 8
smr20_7_10824_sycp_p3	DH	male	38	0	0	18-22	0	3	9	14	8	2	2	0	0	38	0
hd4f_60824_sycp_p2	HD	female	9	0	0	22-24	3	4	2	0	0	0	0	0	0	9	33.3333	0-4
hd5f_60824_sycp_p1	HD	female	13	0	0	22-24 (23)	3	6	4	0	0	0	0	0	0	13	23.0769	0-4
hd11_30824_sycp_p2	HD	female	18	0	0	22;24	5	8	1	1	3	0	0	0	0	18	27.7778	0;4
hd12_30824_sycp	HD	female	10	1	0.1	18-22	0	3	3	1	0	0	2	0	0	9	0	2 to 12
hd14f_30824_SYCP	HD	female	38	1	0.0263158	18-24	2	8	13	7	1	2	4	0	0	37	5.40541	0 to 12
hd15f_30824_sycp_p1	HD	female	22	0	0	20-24 (23)	5	9	3	2	3	0	0	0	0	22	22.7273	0-8
hd16f_30824_sycp	HD	female	26	0	0	21-24 (24)	9	11	3	3	0	0	0	0	0	26	34.6154	0-6
hd17f_30824_sycp1_p1	HD	female	46	0	0	20-24 (21)	6	9	10	19	2	0	0	0	0	46	13.0435	0-8
hd18f_30824_sycp_p1	HD	female	14	0	0	19-24	4	5	1	3	1	0	0	0	0	14	28.5714	0-10
hd9f_60824_rad_p1	HD	female	13	0	0	20-22	0	2	3	5	3	0	0	0	0	13	0	2-8
hd13m_30824_sycp_p1	HD	male	45	0	0	20-24 (22)	8	19	6	9	3	0	0	0	0	45	17.7778	0-8
SMR20_2_10824_SYCP_p4	HD	male	19	0	0	16;21	0	3	7	5	4	0	0	0	0	19	0	8 to 16
smr20_5_10824_SYCP1_p1	HD	male	56	0	0	18-24	8	18	15	9	3	0	3	0	0	56	14.2857	0 to 12
smr20_6_10824_SYCP1_p4	HD	male	27	0	0	20-24	4	9	12	2	0	0	0	0	0	27	14.8148
smr20_8_10824_sycp_p3	HD	male	36	0	0	18-24	3	7	18	3	1	3	1	0	0	36	8.33333	0-16
hd8f_70824_sycp_p2	WDH	female	101	26	0.257426	16 -22	0	0	2	13	14	12	13	12	9	75	0	4 to 16
hd4_50824_sycp_p1	WDH	female	9	1	0.111111	21-22	0	2	2	3	1	0	0	0	0	8	0	2 to 8
hd11f_60824_sycp_p1	WDH	female	17	2	0.117647	20, 21;22	0	3	7	2	3	0	0	0	0	15	0	4-8
hd12f_70824_sycp_p2	WDH	female	66	13	0.19697	17-22	0	0	9	11	8	13	9	3	0	53	0	14-4
hd10m_70824_sycp_p1	WDH	male	19	0	0	20, 21;22	0	1	6	9	3	0	0	0	0	19	0	2-8
